# Cbf11 and Mga2 function as a single regulatory entity to activate transcription of lipid metabolism genes and promote mitotic fidelity in fission yeast

**DOI:** 10.1101/2024.03.25.586586

**Authors:** Anna Marešová, Michaela Grulyová, Miluše Hradilová, Viacheslav Zemlianski, Jarmila Princová, Martin Převorovský

## Abstract

Within a eukaryotic cell, both lipid homeostasis and faithful cell cycle progression are meticulously orchestrated. The fission yeast *Schizosaccharomyces pombe* provides a powerful platform to study the intricate regulatory mechanisms governing these fundamental processes. In *S. pombe*, the Cbf11 and Mga2 proteins are transcriptional activators of non-sterol lipid metabolism genes, with Cbf11 also known as a cell cycle regulator. Despite sharing a common set of target genes, little was known about their functional relationship. This study reveals that Cbf11 and Mga2 function together as a single regulatory entity critical for both lipid metabolism and mitotic fidelity. Deletion of either gene results in a similar array of defects, including slow growth, dysregulated lipid homeostasis, impaired cell cycle progression (cut phenotype), abnormal cell morphology, perturbed transcriptomic and proteomic profiles, and compromised response to the stressors camptothecin and thiabendazole. Remarkably, the double deletion mutant does not exhibit a more severe phenotype compared to the single mutants, suggesting that Cbf11 and Mga2 work together in the same pathway. In addition, ChIP-nexus analysis reveals that both Cbf11 and Mga2 bind to nearly identical positions within the promoter regions of target genes. Interestingly, Mga2 binding appears to be dependent on the presence of Cbf11 and Cbf11 likely acts as a tether to DNA, while Mga2 is needed to activate the target genes. In addition, the study explores the distribution of Cbf11 and Mga2 homologs across fungi. The presence of both Cbf11 and Mga2 homologs in Basidiomycota contrasts with Ascomycota, which mostly lack Cbf11 but retain Mga2. This suggests an evolutionary rewiring of the regulatory circuitry governing lipid metabolism and mitotic fidelity. In conclusion, this study offers compelling support for Cbf11 and Mga2 functioning jointly as a single regulator of lipid metabolism and mitotic fidelity in fission yeast.

**SUMMARY STATEMENT:** Cbf11 and Mga2, transcriptional activators of non-sterol lipid metabolism genes, function as a single regulatory unit and are both required for proper cell cycle progression in the fission yeast *Schizosaccharomyces pombe*.
