## Supplementary File 1 for "Cbf11 and Mga2 function as a single regulatory entity to activate transcription of lipid metabolism genes and promote mitotic fidelity in fission yeast"

### Sheet: Table S1 - List of strains
ID	Genotype	Note	Source
JB32	h+		lab stock
MP44	h+ Δcbf11::kanR		(Převorovský et al., 2015)
MP707	h- cbf11-TAP		lab stock
MP636	h- Pcut6MUT		(Princová et al., 2023)
MP815	h+ Δmga2::natR		(Princová et al., 2023)
MP816	h+ Δmga2::natR		lab stock
MP817	h+ Δmga2::natR		lab stock
MP836	h+ Δmga2::natR Δcbf11::kanR	cbf11 deleted in MP815 using linearized pMP90	this study
MP839	h+ Δmga2::natR Δcbf11::kanR	cbf11 deleted in MP815 using linearized pMP90	this study
MP872	h+ TAP-mga2*	JB32 (synchronized in G1) transformed with pMP168 (digested by SacI and XhoI) and pMP167; * = silent mutation in mga2 ORF (nt C45A)	this study
MP915	h+ TAP-mga2* Δcbf11::natR	cbf11 deleted in MP872 using linearized pMP91; * = silent mutation in mga2 ORF (nt C45A)	this study
MP916	h+ TAP-mga2* Δcbf11::natR	cbf11 deleted in MP872 using linearized pMP91; * = silent mutation in mga2 ORF (nt C45A)	this study
MP917	h+ TAP-mga2* Δcbf11::natR	cbf11 deleted in MP872 using linearized pMP91; * = silent mutation in mga2 ORF (nt C45A)	this study
MP918	h+ TAP-mga2* Δcbf11::natR	cbf11 deleted in MP872 using linearized pMP91; * = silent mutation in mga2 ORF (nt C45A)	this study
MP920	h- cbf11-TAP Δmga2::natR	mga2 deleted in MP707 using linearized pMP161	this study
MP921	h- cbf11-TAP Δmga2::natR	mga2 deleted in MP707 using linearized pMP161	this study
MP922	h- cbf11-TAP Δmga2::natR	mga2 deleted in MP707 using linearized pMP161	this study
MP792	MATa ade2 arg4 leu2-3,112 trp1-289 ura3-52 YBL003c::TAP-KlURA3	EUROSCARF yeast strain collection; S. cerevisiae; H2A.2-TAP strain (SC0421)	(Marešová et al., 2024)

### Sheet: Table S2 - List of plasmids
ID	Vector	Description	Source
pLSB / pMP160		SpEDIT, empty sgRNA cassette (GFP placeholder flanked by BsaI sites), Cas9 codon optimized for S. pombe, natMX6 cassette	(Torres-Garcia et al., 2020)
pMP167	pLSB / pMP160	SpEDIT, sgRNA against mga2 ORF cloned into pLSB via BsaI sites	this study
pBluescript SK(+) / pMP164		Standard cloning vector (phagemid excised from lambda ZAP). The f1 (+) orientation allows rescue of sense strand ssDNA	lab stock
pMP168	pBluescript SK(+) / pMP164	TAP-mga2* template for homologous recombination (* = point silent mutation disrupting PAM sequence in mga2 ORF to avoid re-cleavage by Cas9)	this study
pMaP27	pUC19	cbf11-TAP fragment	(Princová et al., 2023)
pMP90	pCloneKAN1	KO vector for cbf11 (kanR cassette)	(Princová et al., 2023)
pMP91	pCloneNAT1	KO vector for cbf11 (natR cassette)	(Převorovský et al., 2015)
pMP161	pCloneNAT1	KO vector for mga2 (natR cassette)	(Princová et al., 2023)

### Sheet: Table S3 - List of oligos
ID	Sequence	Description	Experiment
AJ89	gactTTCTTCCTTAGTCGAATTCT	sgRNA against mga2 ORF (with BsaI overhang), SpEdit, cloning into pLSB (fwd)	construction of TAP-Mga2 strain
AJ90	aaacAGAATTCGACTAAGGAAGAA	sgRNA against mga2 ORF (with BsaI overhang), SpEdit, cloning into pLSB (rev)	construction of TAP-Mga2 strain
AJ51	taagagctcGGGGGTCCAAGAGCAAATGT	SacI & mga2 5’upstream; part 1 of HR template (fwd)	construction of TAP-Mga2 strain
AJ52	taagcggccgcCTTGAGAGTACTTTGAAATG	NotI & mga2 5’UTR; part 1 of HR template (rev)	construction of TAP-Mga2 strain
AJ53	taagcggccgcATGAAGCGACGATGGAAAAA	NotI & TAP; part 2 of HR template (fwd)	construction of TAP-Mga2 strain
AJ54	taactgcagACCAGAACCACCAGAACCtctagaTTCTTTGCTCACCGAAGGAT	PstI & linker & XbaI & TAP; part 2 of HR template (rev)	construction of TAP-Mga2 strain
AJ55	taactgcagATGAATTTAGAATTTTCTTTTGGAAATTTGATCGCCAAAAATACAGAGAATTCGACTAAGGAAGA	PstI & mga2 ORF with silent mutation; part 3 of HR template (fwd)	construction of TAP-Mga2 strain
AJ56	taactcgagGATGTTCGACGACG	XhoI & mga2 ORF; part 3 of HR template (rev)	construction of TAP-Mga2 strain
AJ91	AGCTTCCAACAACCAACTAA	mga2 5'UTR (fwd)	construction of TAP-Mga2 strain
AJ92	TCCCCTCCTCTGAACTAAAT	mga2 ORF (rev)	construction of TAP-Mga2 strain
AJ71	CCTTCTGTGCTGAGTATGA	mga2 ORF (fwd)	construction of TAP-Mga2 strain
AJ72	CCTCTTGCTGTTGTCTTTG	mga2 ORF (rev)	construction of TAP-Mga2 strain
AJ93	GTTTTGACAGTAGTTTGCTCA	mga2 3'UTR (rev)	construction of TAP-Mga2 strain
MaP169	AAAAAGCTAAATGATGCT	TAP tag (fwd)	construction of TAP-Mga2 strain
MaP172	TAAATGAATCTCAAGCAC	TAP tag (fwd)	construction of TAP-Mga2 strain
AJ37	TCTGTTGGCCGGAATTTGG	mga2 KO checking primer, upstream, product size 983 bp with MP144 (fwd)	construction of knock-out strains
AJ38	ACGTCCTCTCCCATGCTTGA	mga2 KO checking primer, downstream, product size 967 bp with MP33 (rev)	construction of knock-out strains
MP150	AGGGATCGAAAGACATCCGC	cbf11 KO checking primer, upstream, product size 953 bp with MP144 (fwd)	construction of knock-out strains
MP151	GCTTGTACACACGGCCTTCAA	cbf11 KO checking primer, downstream, product size 823 bp with MP33 (rev)	construction of knock-out strains
MP33	GCGCACGTCAAGACTGTC	universal KO checking primer (kanMX6/natMX6 cassette), downstream (fwd)	construction of knock-out strains
MP144	GTCGTTAGAACGCGGCTACA	universal KO checking primer, upstream (rev)	construction of knock-out strains
MP63	CCTAGTCAGCTGGTAACAG	cbf11 ORF; product size 286 bp with MaP176 (fwd)	construction of knock-out strains
MaP176	CCAGAGAAAGCCGTAAGT	cbf11 ORF (rev)	construction of knock-out strains
MP54	TTAGTATTGTCTCCAAACC	cbf11 ORF; product size 190 bp with MP53 (fwd)	construction of knock-out strains
MP53	AGGTTAATACGCAATGG	cbf11 ORF (rev)	construction of knock-out strains
MP69	TAAATATGGCTCCATCG	cbf11 ORF; product size 198 bp with AJ18 (fwd)	construction of knock-out strains
AJ18	GCCAGTGAACTATGCTCAG	cbf11 ORF (rev)	construction of knock-out strains
MP35	ATTTGGCTAGGTGTTCATGG	cbf11 ORF; product size 195 bp with MP45 (fwd)	construction of knock-out strains
MP45	TGACGTTAGCAAAATCTCGC	cbf11 ORF (rev)	construction of knock-out strains
AJ59	GTTTGGTGGTCTTTGAGATG	mga2 ORF; product size 98 bp with AJ60 (fwd)	construction of knock-out strains
AJ60	TTTGCCTGCTCCTGTATT	mga2 ORF (rev)	construction of knock-out strains
MP37	GTAAACGATACCAGGTCCGC	act1 ORF; product size 210 bp with MP38 (fwd)	construction of knock-out strains
MP38	GGTACCACTATGTATCCCGG	act1 ORF (rev)	construction of knock-out strains
MaP152	TTCTTCTCCAGGCTCTTATC	RT-qPCR cut6 ORF (fwd)	RT-qPCR
MaP153	CAATCCACCATCAGTCAAAG	RT-qPCR cut6 ORF (rev)	RT-qPCR
AJ73	TTGAGGTGTGGAAGTCTG	RT-qPCR ole1 ORF (fwd)	RT-qPCR
AJ74	GGAGGCTGAATACGAGTAA	RT-qPCR ole1 ORF (rev)	RT-qPCR
AJ75	CCATTGGCACACATTCTC	RT-qPCR lcf1 ORF (fwd)	RT-qPCR
AJ76	GATATCACCCTTGCAGTTTC	RT-qPCR lcf1 ORF (rev)	RT-qPCR
AJ85	GTGGTGTTCAACATCTTATCC	RT-qPCR lcf2 ORF (fwd)	RT-qPCR
AJ86	GCAGTCCATTCAAAGTCAC	RT-qPCR lcf2 ORF (rev)	RT-qPCR
AJ87	ATTACTGATGCGGAGGAC	RT-qPCR fsh2 ORF (fwd)	RT-qPCR
AJ88	GGAGGATTTGGCTTTCAAC	RT-qPCR fsh2 ORF (rev)	RT-qPCR
MaP148	GTCGCTTAGCTCGTTTATTC	RT-qPCR vht1 ORF (fwd)	RT-qPCR
MaP149	CGCTTACCAACATTCATCTC	RT-qPCR vht1 ORF (rev)	RT-qPCR
AJ79	CTTACTACTCCTGCTGTTTCT	RT-qPCR bio2 ORF (fwd)	RT-qPCR
AJ80	CCCTCAGTAGAAGTTCCATATT	RT-qPCR bio2 ORF (rev)	RT-qPCR
AJ77	TTTGCGTACCGAATTGTTAG	RT-qPCR fas2 ORF (fwd)	RT-qPCR
AJ78	TCAGGTCCGTTGGTAATG	RT-qPCR fas2 ORF (rev)	RT-qPCR
MP137	TCCTCATGCTATCATGCGTCTT	RT-qPCR act1 ORF (fwd)	RT-qPCR
MP138	CCACGCTCCATGAGAATCTTC	RT-qPCR act1 ORF (rev)	RT-qPCR
MP169	GGTCTATGTTCCCACTGTTT	RT-qPCR rho1 ORF (fwd)	RT-qPCR
MP170	CTTCTTGTCCAGCCGTA	RT-qPCR rho1 ORF (rev)	RT-qPCR

### Sheet: Table S4 - ChIP-nexus oligos
Name	Identity	Modification	Barcode	Sequence 5'-3'	nucleotides #	ChIP-nexus library
Adapters
Nex_adapter_UBamHI	Adaptor: universal	5' phosphate	-	/5Phos/GATCGGAAGAGCACACGTCTGGATCCACGACGCTCTTCC	39
Nex_adapter_BN5BamHI	Adaptor: barcoded (UMI)	5' phosphate	TCAGNNNNN	/5Phos/TCAGNNNNNAGATCGGAAGAGCGTCGTGGATCCAGACGTGTGCTCTTCCGATCT	54
PCR library amplification primers
Nex_primer_U	Primer: universal	3' phosphorothioate bond	-	AATGATACGGCGACCACCGAGATCTACACTCTTTCCCTACACGACGCTCTTCCGATC*T	58
Nex_primer_B01	Primer: barcoded (index)	3' phosphorothioate bond	ATCACG	CAAGCAGAAGACGGCATACGAGATCGTGATGTGACTGGAGTTCAGACGTGTGCTCTTCCGATC*T	64	TAP-Mga2, rep 2
Nex_primer_B02	Primer: barcoded (index)	3' phosphorothioate bond	CGATGT	CAAGCAGAAGACGGCATACGAGATACATCGGTGACTGGAGTTCAGACGTGTGCTCTTCCGATC*T	64	TAP-Mga2, rep 1
Nex_primer_B04	Primer: barcoded (index)	3' phosphorothioate bond	TGACCA	CAAGCAGAAGACGGCATACGAGATTGGTCAGTGACTGGAGTTCAGACGTGTGCTCTTCCGATC*T	64	Cbf11-TAP, rep 2
Nex_primer_B07	Primer: barcoded (index)	3' phosphorothioate bond	CAGATC	CAAGCAGAAGACGGCATACGAGATGATCTGGTGACTGGAGTTCAGACGTGTGCTCTTCCGATC*T	64	Cbf11-TAP, rep 1
Nex_primer_B08	Primer: barcoded (index)	3' phosphorothioate bond	ACTTGA	CAAGCAGAAGACGGCATACGAGATTCAAGTGTGACTGGAGTTCAGACGTGTGCTCTTCCGATC*T	64	WT, rep 1
Nex_primer_B09	Primer: barcoded (index)	3' phosphorothioate bond	GATCAG	CAAGCAGAAGACGGCATACGAGATCTGATCGTGACTGGAGTTCAGACGTGTGCTCTTCCGATC*T	64	Cbf11-TAP, rep 3
Nex_primer_B11	Primer: barcoded (index)	3' phosphorothioate bond	GGCTAC	CAAGCAGAAGACGGCATACGAGATGTAGCCGTGACTGGAGTTCAGACGTGTGCTCTTCCGATC*T	64	TAP-Mga2, rep 3
Nex_primer_B21	Primer: barcoded (index)	3' phosphorothioate bond	GTTTCG	CAAGCAGAAGACGGCATACGAGATTCCGAAACGTGACTGGAGTTCAGACGTGTGCTCTTCCGATC*T	66	TAP-Mga2 Δcbf11, rep 1
Nex_primer_B22	Primer: barcoded (index)	3' phosphorothioate bond	CGTACG	CAAGCAGAAGACGGCATACGAGATTACGTACGGTGACTGGAGTTCAGACGTGTGCTCTTCCGATC*T	66	Cbf11-TAP Δmga2, rep 1
Nex_primer_B23	Primer: barcoded (index)	3' phosphorothioate bond	GAGTGG	CAAGCAGAAGACGGCATACGAGATATCCACTCGTGACTGGAGTTCAGACGTGTGCTCTTCCGATC*T	66	TAP-Mga2 Δcbf11, rep 2
Nex_primer_B25	Primer: barcoded (index)	3' phosphorothioate bond	ACTGAT	CAAGCAGAAGACGGCATACGAGATATATCAGTGTGACTGGAGTTCAGACGTGTGCTCTTCCGATC*T	66	Cbf11-TAP Δmga2, rep 2
Nex_primer_B27	Primer: barcoded (index)	3' phosphorothioate bond	ATTCCT	CAAGCAGAAGACGGCATACGAGATAAAGGAATGTGACTGGAGTTCAGACGTGTGCTCTTCCGATC*T	66	TAP-Mga2 Δcbf11, rep 3
Nex_primer_B28	Primer: barcoded (index)	3' phosphorothioate bond	CATTTT	CAAGCAGAAGACGGCATACGAGATAAAATGGTGACTGGAGTTCAGACGTGTGCTCTTCCGATC*T	64	Cbf11-TAP Δmga2, rep 3

### Sheet: Table S5 - Phylogen. distrib.
Cbf11&Mga2		Cbf11_only		Mga2_only
taxID	taxon name	taxID	taxon name	taxID	taxon name
4896	Schizosaccharomyces pombe	1522189	Ceraceosorus guamensis	4909	Pichia kudriavzevii
4999	Kockovaella imperatae			4950	Torulaspora delbrueckii
5210	Filobasidium floriforme			4956	Zygosaccharomyces rouxii
5322	Pleurotus ostreatus			5007	Brettanomyces bruxellensis
5353	Lentinula edodes			5068	Aspergillus tubingensis
29922	Mucor mucedo			5074	Penicillium brevicompactum
34475	Rhodofomes roseus			5076	Penicillium chrysogenum
48563	Suillus bovinus			5077	Penicillium citrinum
48578	Suillus paluster			5078	Penicillium griseofulvum
48586	Suillus subalutaceus			5082	Penicillium roqueforti
48587	Suillus subaureus			5467	Colletotrichum truncatum
61395	Linderina pennispora			5478	Nakaseomyces glabratus
61397	Kickxella alabastrina			5480	Candida parapsilosis
64571	Lobosporangium transversale			5481	Diutina rugosa
64574	Radiomyces spectabilis			5599	Alternaria alternata
64632	Mycotypha africana			13502	Brettanomyces nanus
64656	Zychaea mexicana			27291	Saccharomyces paradoxus
76775	Malassezia restricta			27334	Penicillium expansum
77020	Malassezia pachydermatis			28985	Kluyveromyces lactis
84753	Moesziomyces antarcticus			29845	Penicillium vulpinum
90255	Cokeromyces recurvatus			33203	Purpureocillium lilacinum
101096	Gilbertella persicaria			36035	Saccharomycodes ludwigii
101098	Gamsiella multidivaricata			36050	Fusarium poae
101107	Halteromyces radiatus			36646	Penicillium coprophilum
105984	Apiotrichum porosum			36656	Penicillium crustosum
116603	Suillus plorans			37727	Talaromyces marneffei
120017	Ustilago hordei			39416	Tuber melanosporum
139415	Neoantrodia serialis			40994	Penicillium hordei
139825	Sparassis crispa			41047	Aspergillus thermomutatus
168172	Puccinia striiformis f. sp. tritici			41067	Aspergillus candidus
181124	Marasmius oreades			42260	Zygotorulaspora mrakii
181762	Psilocybe cubensis			42677	Fusarium subglutinans
208348	Puccinia triticina			43433	Tricharina praecox
214684	Cryptococcus neoformans var. neoformans JEC21			45133	Lasiodiplodia theobromae
235443	Cryptococcus neoformans var. grubii H99			45286	Eremothecium sinecaudum
237631	Ustilago maydis 521			45357	Candida haemuloni
240176	Coprinopsis cinerea okayama7#130			45513	Scheffersomyces spartinae
280036	Sporisorium graminicola			45607	Wickerhamiella sorbophila
283643	Cryptococcus neoformans var. neoformans B-3501A			48254	Torulaspora globosa
367775	Cryptococcus gattii WM276			48865	Fusarium redolens
378194	Epithele typhae			54092	Lipomyces tetrasporus
402676	Schizosaccharomyces japonicus yFS275			56646	Fusarium venenatum
418459	Puccinia graminis f. sp. tritici CRL 75-36-700-3			58627	Debaryomyces fabryi
425265	Malassezia globosa CBS 7966			58853	Trichoderma citrinoviride
456999	Rhizoctonia solani			60171	Penicillium verrucosum
483514	Schizosaccharomyces octosporus yFS286			60172	Penicillium solitum
486041	Laccaria bicolor S238N-H82			61262	Kazachstania barnettii
578457	Serpula lacrymans var. lacrymans S7.9			61420	Aspergillus caelatus
578458	Schizophyllum commune H4-8			63214	Hypoxylon fragiforme
597362	Agaricus bisporus var. burnettii JB137-S8			63821	Penicillium daleae
599839	Fibroporia radiculosa			69781	Penicillium oxalicum
650164	Phanerochaete carnosa HHB-10118-sp			69789	Penicillium soppii
653667	Schizosaccharomyces cryophilus OY26			69791	Penicillium waksmanii
670483	Gloeophyllum trabeum ATCC 11539			74035	Arthroderma uncinatum
670580	Postia placenta MAD-698-R-SB12			75553	Aspergillus viridinutans
671144	Wallemia mellicola CBS 633.66			83186	Diaporthe citri
684364	Batrachochytrium dendrobatidis JAM81			84275	Cercospora kikuchii
694068	Fomitiporia mediterranea MF3/22			87229	Botrytis porri
698492	Saitoella complicata NRRL Y-17804			91492	Aspergillus udagawae
717944	Trametes versicolor FP-101664 SS1			91928	Exophiala spinifera
721885	Stereum hirsutum FP-91666 SS1			94218	Penicillium lagena
732165	Dichomitus squalens LYAD-421 SS1			98403	Drechmeria coniospora
741275	Punctularia strigosozonata HHB-11173 SS5			103429	Daldinia loculata
741705	Coniophora puteana RWD-64-598 SS2			109264	Aspergillus bombycis
747089	Rhizophagus irregularis DAOM 181602=DAOM 197198			110093	Polychytrium aggregatum
747525	Heterobasidion irregulare TC 32-1			111463	Hirsutella rhossiliensis
747676	Melampsora larici-populina 98AG31			114800	Daldinia vernicosa
763407	Phycomyces blakesleeanus NRRL 1555(-)			116970	Penicillium angulare
764103	Mixia osmundae IAM 14324			121627	Talaromyces rugulosus
879819	Cutaneotrichosporon oleaginosum			122368	Cercospora beticola
936046	Agaricus bisporus var. bisporus H97			126998	Penicillium bovifimosum
936130	Pisolithus orientalis			132259	Aspergillus pseudotamarii
1037660	Tilletiaria anomala UBC 951			138277	Aspergillus melleus
1069680	Pneumocystis murina B123			139641	Botrytis byssoidea
1186058	Trichosporon asahii var. asahii CBS 2479			145971	Colletotrichum lupini
1230383	Malassezia sympodialis ATCC 42132			148305	Pyricularia grisea
1277687	Pseudozyma flocculosa PF-1			149040	Mollisia scopiformis
1280837	Meira miltonrushii			152316	Truncatella angustata
1295528	Cryptococcus wingfieldii CBS 7118			168475	Penicillium taxi
1295533	Cryptococcus amylolentus CBS 6039			169388	Fusarium solani
1296096	Kwoniella pini CBS 10737			176176	Penicillium paradoxum
1296100	Kwoniella bestiolae CBS 10118			182096	Aspergillus chevalieri
1296121	Kwoniella dejecticola CBS 10117			189055	Penicillium canariense
1296122	Kwoniella mangroviensis CBS 8507			192010	Fusarium mangiferae
1305764	Pseudozyma hubeiensis SY62			195108	Fusarium falciforme
1314678	Umbelopsis ramanniana AG			203109	Penicillium manginii
1314785	Laetiporus sulphureus 93-53			209559	Aspergillus alliaceus
1340429	Rhizopus microsporus ATCC 52813			212818	Exophiala mesophila
1365824	Kalmanozyma brasiliensis GHG001			215243	Exophiala oligosperma
1408657	Pneumocystis jirovecii RU7			222929	Coccidioides posadasii C735 delta SOWgp
1408658	Pneumocystis carinii B80			226126	Saccharomyces mikatae IFO 1815
1450536	Guyanagaster necrorhizus MCA 3950			226230	Saccharomyces kudriavzevii IFO 1802
1569628	Jaminaea rosea			227321	Aspergillus nidulans FGSC A4
1684307	Pseudomicrostroma glucosiphilum			229533	Fusarium graminearum PH-1
1734106	Kwoniella shandongensis			231269	Fusarium coffeatum
1750568	Cantharellus anzutake			236234	Diplodia corticola
1858805	Dacryopinax primogenitus			237561	Candida albicans SC5314
4972	Dioszegia hungarica			242507	Pyricularia oryzae 70-15
58919	Tilletiopsis washingtonensis			245834	Neohortaea acidophila
215250	Acaromyces ingoldii			246410	Coccidioides immitis RS
1904413	Suillus clintonianus			253628	Verruconis gallopava
1912936	Suillus discolor			254056	Fonsecaea monophora
1912939	Suillus fuscotomentosus			264951	Paecilomyces variotii
2020962	Malassezia vespertilionis			268346	Penicillium mononematosum
2545709	Schizosaccharomyces osmophilus			284591	Yarrowia lipolytica CLIB122
2754530	Protomyces lactucae-debilis			284592	Debaryomyces hansenii CBS767
1130832	Rhodotorula toruloides NP11			284811	Eremothecium gossypii ATCC 10895
578459	Rhodotorula graminis WP1			293559	Penicillium concentricum
1299270	Wallemia ichthyophaga EXF-994			293939	Aspergillus lentulus
				294746	Meyerozyma guilliermondii ATCC 6260
				294747	Candida tropicalis MYA-3404
				301207	Macroventuria anomochaeta
				303699	Penicillium macrosclerotiorum
				306901	Chaetomium globosum CBS 148.51
				306902	Clavispora lusitaniae ATCC 42720
				321614	Parastagonospora nodorum SN15
				322104	Scheffersomyces stipitis CBS 6054
				326644	Daldinia caldariorum
				326645	Daldinia childiae
				326647	Daldinia decipiens
				326681	Hypoxylon trugodes
				326684	Xylaria bambusicola
				327061	Annulohypoxylon truncatum
				330879	Aspergillus fumigatus Af293
				331117	Aspergillus fischeri NRRL 181
				332648	Botrytis cinerea B05.10
				332952	Aspergillus flavus NRRL3357
				334819	Fusarium verticillioides 7600
				336963	Uncinocarpus reesii 1704
				341663	Aspergillus terreus NIH2624
				342668	Pseudogymnoascus verrucosus
				344612	Aspergillus clavatus NRRL 1
				348802	Exophiala xenobiotica
				367110	Neurospora crassa OR74A
				379508	Lodderomyces elongisporus NRRL YB-4239
				390896	Trematosphaeria pertusa
				398673	Trichoderma gamsii
				413071	Trichoderma virens Gv29-8
				418784	Candida pseudohaemulonii
				419775	Durotheca rogersii
				425011	Aspergillus niger CBS 513.88
				426428	Fusarium oxysporum f. sp. lycopersici 4287
				431241	Trichoderma reesei QM6a
				436907	Vanderwaltozyma polyspora DSM 70294
				441959	Talaromyces stipitatus ATCC 10500
				447093	Histoplasma capsulatum G186AR
				452589	Trichoderma atroviride IMI 206040
				460523	Ogataea polymorpha
				470096	Pseudovirgaria hyperparasitica
				474922	Colletotrichum gloeosporioides
				497107	Candida oxycetoniae
				497108	Candida jiufengensis
				497109	Candida pseudojiufengensis
				498019	Candida auris
				498257	Verticillium dahliae VdLs.17
				500485	Penicillium rubens Wisconsin 54-1255
				502779	Paracoccidioides lutzii Pb01
				502780	Paracoccidioides brasiliensis Pb18
				510516	Aspergillus oryzae RIB40
				510951	Neurospora tetrasperma FGSC 2508
				515849	Podospora anserina S mat+
				526221	Verticillium alfalfae VaMs.102
				535722	Nannizzia gypsea CBS 118893
				554155	Microsporum canis CBS 113480
				559292	Saccharomyces cerevisiae S288C
				559295	Lachancea thermotolerans CBS 6340
				559297	Blastomyces dermatitidis ER-3
				559298	Blastomyces gilchristii SLH14081
				559305	Trichophyton rubrum CBS 118892
				560253	Letharia lupina
				561895	Candida subhashii
				563466	Scedosporium apiospermum
				569365	Cladophialophora immunda
				573729	Thermothelomyces thermophilus ATCC 42464
				573826	Candida dubliniensis CD36
				574789	Mytilinidion resinicola
				578455	Thermothielavioides terrestris NRRL 8126
				578456	Tremella mesenterica DSM 1558
				590646	Yamadazyma tenuis ATCC 10573
				619300	Spathaspora passalidarum NRRL Y-27907
				644223	Komagataella phaffii GS115
				644352	Gaeumannomyces tritici R3-111a-1
				645133	Colletotrichum graminicola M1.001
				645134	Spizellomyces punctatus DAOM BR117
				655819	Beauveria bassiana ARSEF 2860
				655827	Metarhizium acridum CQMa 102
				655844	Metarhizium robertsii ARSEF 23
				655863	Grosmannia clavigera kw1407
				655981	Pseudogymnoascus destructans
				660027	Fusarium oxysporum Fo47
				660122	Fusarium vanettenii 77-13-4
				660469	Cryphonectria parasitica EP155
				663202	Trichophyton verrucosum HKI 0517
				663331	Trichophyton benhamiae CBS 112371
				665079	Sclerotinia sclerotiorum 1980 UF-70
				683960	Wickerhamomyces anomalus NRRL Y-366-8
				690256	Colletotrichum fructicola
				690259	Colletotrichum siamense
				690307	Aspergillus aculeatus ATCC 16872
				692275	Sphaerulina musiva SO2202
				700344	Colletotrichum spaethianum
				710243	Colletotrichum fioriniae
				717646	Baudoinia panamericana UAMH 10762
				748121	Diaporthe batatas
				749465	Boeremia exigua
				756982	Orbilia oligospora ATCC 24927
				759272	Thermochaetoides thermophila DSM 1495
				759273	Colletotrichum higginsianum IMI 349063
				763406	Pichia membranifaciens NRRL Y-2026
				771870	Sordaria macrospora k-hell
				796027	Sugiyamaella lignohabitans
				856822	Fonsecaea nubica
				857342	Amorphotheca resinae ATCC 22711
				858893	Exophiala dermatitidis NIH/UT8656
				869754	Metschnikowia bicuspidata var. bicuspidata NRRL YB-4993
				870730	Ogataea angusta
				871575	Ogataea parapolymorpha DL-1
				930089	Bipolaris zeicola 26-R-13
				930091	Bipolaris victoriae FI3
				931890	Eremothecium cymbalariae DBVPG#7215
				983644	Cordyceps militaris CM01
				983964	Trichoderma harzianum CBS 226.95
				983966	Cyberlindnera jadinii NRRL Y-1542
				984485	Hyphopichia burtonii NRRL Y-1933
				984486	Babjeviella inositovora NRRL Y-12698
				984487	Suhomyces tanzawaensis NRRL Y-17324
				1002107	Penicillium psychrosexuale
				1003335	Kluyveromyces marxianus DMKU3-1042
				1028729	Fusarium pseudograminearum CS3096
				1036611	Aspergillus versicolor CBS 583.65
				1036612	Aspergillus sydowii CBS 593.65
				1041607	Wickerhamomyces ciferrii
				1042133	Fusarium musae
				1042311	Trichoderma asperellum CBS 433.97
				1043002	Aureobasidium pullulans EXF-150
				1043003	Aureobasidium melanogenum CBS 110374
				1043004	Aureobasidium namibiae CBS 147.97
				1043005	Aureobasidium subglaciale EXF-2481
				1051616	Verticillium nonalfalfae
				1064592	Naumovozyma castellii CBS 4309
				1069201	Aspergillus luchuensis
				1070780	Aspergillus affinis
				1071378	Naumovozyma dairenensis CBS 421
				1071380	Tetrapisispora blattae CBS 6284
				1071381	Tetrapisispora phaffii CBS 4417
				1071382	Kazachstania africana CBS 2517
				1071383	Kazachstania naganishii CBS 8797
				1072389	Drepanopeziza brunnea f. sp. "multigermtubi" MB_m1
				1073089	Aspergillus wentii DTO 134E9
				1073090	Penicilliopsis zonata CBS 506.65
				1079257	Ilyonectria robusta
				1080232	Penicillium hispanicum
				1080233	Zasmidium cellare ATCC 36951
				1080349	Saccharomyces eubayanus
				1081103	Metarhizium album ARSEF 1941
				1081104	Cordyceps fumosorosea ARSEF 2679
				1089451	Fusarium odoratissimum NRRL 54006
				1093900	Thyridium curvatum
				1094350	Geosmithia morbida
				1095194	Colletotrichum karsti
				1095630	Hyaloscypha bicolor E
				1116229	Glarea lozoyensis ATCC 20868
				1131564	Penicillium cosmopolitanum
				1131581	Penicillium argentinense
				1131652	Talaromyces proteolyticus
				1132637	Penicillium atrosanguineum
				1136231	Candida orthopsilosis Co 90-125
				1141098	Pseudomassariella vexata
				1150837	Didymella exigua CBS 183.55
				1159556	Ustilaginoidea virens
				1160497	Aspergillus glaucus CBS 516.65
				1167516	Penicillium odoratum
				1168221	Coniosporium apollinis CBS 100218
				1170230	Penicillium digitatum Pd1
				1174673	Morchella importuna
				1174677	Morchella sextelata
				1176127	Aplosporella prunicola CBS 121167
				1182541	Capronia coronata CBS 617.96
				1182542	Capronia epimyces CBS 606.96
				1182543	Cladophialophora psammophila CBS 110553
				1182544	Cladophialophora yegresii CBS 114405
				1182545	Exophiala aquamarina CBS 119918
				1187904	Alternaria burnsii
				1187938	Alternaria postmessia
				1196081	Talaromyces amestolkiae
				1198502	Candida theae
				1209926	Colletotrichum orchidophilum
				1209932	Colletotrichum scovillei
				1214568	Diaporthe amygdali
				1215731	Colletotrichum aenigma
				1220188	Aspergillus tanneri
				1220207	Aspergillus puulaauensis
				1227346	Fusarium proliferatum ET1
				1229662	Pestalotiopsis fici W106-1
				1231522	Candida duobushaemulonis
				1245769	Lachancea lanzarotensis
				1263415	Endocarpon pusillum Z07020
				1276141	Metarhizium brunneum ARSEF 3297
				1279043	Cladophialophora carrionii CBS 160.54
				1279085	Fusarium fujikuroi IMI 58289
				1286976	Phaeoacremonium minimum UCRPA7
				1314773	Sodiomyces alkalinus F11
				1316194	Penicillium subrubescens
				1316788	Lachnellula hyalina
				1324776	Penicillium malachiteum
				1328300	Fusarium keratoplasticum
				1328760	Xylona heveae TC161
				1341132	Aspergillus welwitschiae
				1344418	Ascoidea rubescens DSM 1968
				1367422	Fonsecaea erecta
				1378263	Ogataea philodendri
				1380566	Pochonia chlamydosporia 170
				1382522	Kuraishia capsulata CBS 1993
				1387563	Ophidiomyces ophidiicola
				1388766	Aspergillus ruber CBS 135680
				1392245	Dothidotthia symphoricarpi CBS 119687
				1392248	Aspergillus campestris IBT 28561
				1392250	Aspergillus steynii IBT 23096
				1392255	Aspergillus novofumigatus IBT 16806
				1392256	Aspergillus ochraceoroseus IBT 24754
				1396493	Fimicolochytrium jonesii
				1397361	Sporothrix schenckii 1099-18
				1398154	Sporothrix brasiliensis 5110
				1408163	Rasamsonia emersonii CBS 393.64
				1441469	Talaromyces atroroseus
				1442368	Fonsecaea pedrosoi CBS 271.37
				1442369	Rhinocladiella mackenziei CBS 650.93
				1442370	Cladophialophora bantiana CBS 173.52
				1442371	Fonsecaea multimorphosa CBS 102226
				1448310	Aspergillus neoniger CBS 115656
				1448311	Aspergillus vadensis CBS 113365
				1448312	Aspergillus japonicus CBS 114.51
				1448313	Aspergillus piperis CBS 112811
				1448314	Aspergillus eucalypticola CBS 122712
				1448315	Aspergillus uvarum CBS 121591
				1448316	Aspergillus ibericus CBS 121593
				1448317	Aspergillus costaricaensis CBS 115574
				1448319	Aspergillus fijiensis CBS 313.89
				1448321	Aspergillus heteromorphus CBS 117.55
				1448322	Aspergillus aculeatinus CBS 121060
				1450533	Aspergillus niger CBS 101883
				1450534	Aspergillus brunneoviolaceus CBS 621.78
				1450535	Aspergillus sclerotioniger CBS 115572
				1450537	Aspergillus homomorphus CBS 101889
				1450539	Aspergillus saccharolyticus JOP 1030-1
				1460663	Paraphaeosphaeria sporulosa
				1463999	Botrytis sinoallii
				1506151	Aspergillus pseudonomiae
				1506179	Penicillium alfredii
				1509407	Aspergillus nomiae NRRL 13137
				1517512	Aspergillus pseudoviridinutans
				1561947	Penicillium longicatenatum
				1562058	Penicillium pulvis
				1562060	Penicillium verhagenii
				1567544	Fusarium tjaetaba
				1578925	Pyricularia pennisetigena
				1658444	Neoarthrinium moseri
				1664694	Phialophora attinorum
				1682393	Microdochium trichocladiopsis
				1775924	Candida margitis
				1792511	Penicillium robsamsonii
				1806994	Synchytrium microbalum
				1810919	Aspergillus mulundensis
				1835702	Penicillium arizonense
				1836956	Colletotrichum chrysophilum
				1850975	Penicillium nucicola
				1882272	Penicillium samsonianum
				1903569	Penicillium riverlandense
				1927788	Annulohypoxylon maeteangense
				1932322	Didymosphaeria variabile
				1937702	Ogataea haglerorum
				1964551	Botrytis fragariae
				2034170	Trichoderma breve
				2059318	Histoplasma mississippiense (nom. inval.)
				2060973	Purpureocillium takamizusanense
				2100454	Penicillium cataractarum
				2126181	Mycena indigotica
				2231603	Akanthomyces muscarius
				2478750	Botrytis deweyae
				2606893	Saprochaete ingens
				2614577	Emericellopsis atlantica
				2656787	Venustampulla echinocandica
				2675880	Fusarium flagelliforme
				2686198	Emericellopsis cladophorae
				2732470	Bacidia gigantensis
				2819901	Penicillium diatomitis
