## Supplementary File 2 for "Cbf11 and Mga2 function as a single regulatory entity to activate transcription of lipid metabolism genes and promote mitotic fidelity in fission yeast"

### Sheet: Fig1B
Values used for plot and statistics
Strain	Genotype	run1	run2	run3	run4	run5	run6	run7	run8	run9	run10	run11	run12	AVG	SD	n
JB32	WT	0.5	0.5	2023-03-01	0.4	0.2	0.6							0.583333333	0.376386326	6
MP44	Δcbf11	2023-08-08	2023-04-11	2023-07-07	2023-09-14	2023-07-08	2023-05-11							2023-05-10	2.651037533	6
MP815	Δmga2	2023-07-09	2023-05-08	2023-04-07	2023-07-15	2023-01-18	14							12.23333333	4.319104846	6
MP836+MP839	Δmga2 Δcbf11	2023-06-07	2023-01-17	2023-09-13	2023-06-16	2023-05-09	2023-02-19	2023-05-10	2023-01-11	2023-03-14	2023-02-22	2023-05-15	2023-05-12	14.16666667	4.229621374	12

### Sheet: Fig2A
Values used for plot (relative expression: expression normalized to reference genes and WT)
Strain	Genotype	Gene	run1	run2	run3	run4	run5	run6	AVG	SD	n
MP44	Δcbf11	cut6	0.588242983	0.378070682	0.393794136				0.453369267	0.11706834	3
MP815	Δmga2	cut6	0.701914761	0.594051313	0.438200134				0.578055403	0.132583004	3
MP836+MP839	Δmga2 Δcbf11	cut6	0.469662861	0.361452653	0.462734961	0.574225416	0.429866128	0.483582834	0.463587476	0.069637428	6
MP44	Δcbf11	ole1	0.497643174	0.386346551	0.358333089				0.414107604	0.073687394	3
MP815	Δmga2	ole1	0.438901128	0.331261551	0.355739704				0.375300795	0.056422928	3
MP836+MP839	Δmga2 Δcbf11	ole1	0.334551623	0.375530329	0.311707388	0.424104835	0.302951798	0.330612526	0.346576417	0.045535443	6
MP44	Δcbf11	lcf1	0.529350046	0.259546169	0.338339024				0.37574508	0.138736955	3
MP815	Δmga2	lcf1	0.341675359	0.204875183	0.261346572				0.269299038	0.068745933	3
MP836+MP839	Δmga2 Δcbf11	lcf1	0.335538329	0.27934221	0.313039158	0.352779636	0.265930164	0.32068005	0.311218258	0.033102112	6
MP44	Δcbf11	lcf2	0.511769613	0.547910523	0.477905614				0.512528583	0.035008625	3
MP815	Δmga2	lcf2	0.504642527	0.433957004	0.490313569				0.476304367	0.037367153	3
MP836+MP839	Δmga2 Δcbf11	lcf2	0.461087564	0.427346659	0.455679975	0.423191019	0.400566328	0.422623788	0.431749222	0.022723077	6
MP44	Δcbf11	fsh2	0.713851185	0.494335307	0.602045916				0.603410803	0.109764303	3
MP815	Δmga2	fsh2	0.511294794	0.354009877	0.418582526				0.427962399	0.07906088	3
MP836+MP839	Δmga2 Δcbf11	fsh2	0.614710243	0.310124259	0.481767506	0.658298319	0.372396072	0.470891748	0.484698025	0.134407714	6
MP44	Δcbf11	vht1	0.605247964	0.687096285	0.714275897				0.668873382	0.056752341	3
MP815	Δmga2	vht1	0.46962516	0.575668924	0.615568194				0.553620759	0.075428333	3
MP836+MP839	Δmga2 Δcbf11	vht1	0.496187622	0.561570391	0.636286215	0.47126056	0.565406508	0.596617441	0.554554789	0.061580721	6
MP44	Δcbf11	bio2	0.818780566	0.588117484	0.543031011				0.649976354	0.147916679	3
MP815	Δmga2	bio2	0.670683427	0.37559861	0.448910977				0.498397671	0.153640691	3
MP836+MP839	Δmga2 Δcbf11	bio2	0.615911551	0.493780422	0.465744356	0.629124803	0.408341471	0.465930482	0.513138848	0.089271582	6
MP44	Δcbf11	fas2	0.997107764	0.571518009	0.682748516				0.750458096	0.220726302	3
MP815	Δmga2	fas2	0.372838765	0.539139612	0.55551872				0.489165699	0.101074406	3
MP836+MP839	Δmga2 Δcbf11	fas2	0.525104639	0.525505741	0.570953226	0.498612022	0.606092597	0.546441039	0.545451544	0.038299934	6
Values used for statistics (relative expression: expression normalized to reference genes)
Strain	Genotype	Gene	run1	run2	run3	run4	run5	run6
JB32	WT	cut6	0.142967	0.150748	0.138665
MP44	Δcbf11	cut6	0.084099	0.056993	0.054605
MP815	Δmga2	cut6	0.100351	0.089552	0.060763
MP836+MP839	Δmga2 Δcbf11	cut6	0.067146	0.054488	0.064165	0.082095	0.064802	0.067056
JB32	WT	ole1	0.280135	0.283275	0.311383
MP44	Δcbf11	ole1	0.139407	0.109442	0.111579
MP815	Δmga2	ole1	0.122951	0.093838	0.110771
MP836+MP839	Δmga2 Δcbf11	ole1	0.093719	0.106378	0.09706	0.118806	0.085819	0.102947
JB32	WT	lcf1	0.052782	0.071772	0.056954
MP44	Δcbf11	lcf1	0.02794	0.018628	0.01927
MP815	Δmga2	lcf1	0.018034	0.014704	0.014885
MP836+MP839	Δmga2 Δcbf11	lcf1	0.01771	0.020049	0.017829	0.01862	0.019086	0.018264
JB32	WT	lcf2	0.011544	0.013452	0.011193
MP44	Δcbf11	lcf2	0.005908	0.00737	0.005349
MP815	Δmga2	lcf2	0.005825	0.005837	0.005488
MP836+MP839	Δmga2 Δcbf11	lcf2	0.005323	0.005749	0.0051	0.004885	0.005388	0.00473
JB32	WT	fsh2	0.016045	0.017281	0.0135
MP44	Δcbf11	fsh2	0.011453	0.008542	0.008128
MP815	Δmga2	fsh2	0.008203	0.006117	0.005651
MP836+MP839	Δmga2 Δcbf11	fsh2	0.009863	0.005359	0.006504	0.010562	0.006435	0.006357
JB32	WT	vht1	0.354558	0.256146	0.273323
MP44	Δcbf11	vht1	0.214596	0.175997	0.195228
MP815	Δmga2	vht1	0.166509	0.147455	0.168249
MP836+MP839	Δmga2 Δcbf11	vht1	0.175927	0.143844	0.173911	0.167089	0.144826	0.163069
JB32	WT	bio2	0.046728	0.047125	0.0458
MP44	Δcbf11	bio2	0.03826	0.027715	0.024871
MP815	Δmga2	bio2	0.03134	0.0177	0.02056
MP836+MP839	Δmga2 Δcbf11	bio2	0.028781	0.02327	0.021331	0.029398	0.019243	0.02134
JB32	WT	fas2	0.414101	0.552526	0.476784
MP44	Δcbf11	fas2	0.412903	0.315778	0.325523
MP815	Δmga2	fas2	0.154393	0.297888	0.264862
MP836+MP839	Δmga2 Δcbf11	fas2	0.217446	0.290355	0.272221	0.206476	0.334882	0.260534

### Sheet: Fig2B
Values used for plot (relative expression normalized to WT)
Strain	Genotype	Gene	Value
MP44	Δcbf11	cut6	0.2953517
MP815	Δmga2	cut6	0.44545562
MP836	Δmga2 Δcbf11	cut6	0.42681873
MP44	Δcbf11	ole1	0.2784117
MP815	Δmga2	ole1	0.33285707
MP836	Δmga2 Δcbf11	ole1	0.29720411
MP44	Δcbf11	lcf1	0.3341779
MP815	Δmga2	lcf1	0.28582697
MP836	Δmga2 Δcbf11	lcf1	0.30322804
MP44	Δcbf11	lcf2	0.3797131
MP815	Δmga2	lcf2	0.4780889
MP836	Δmga2 Δcbf11	lcf2	0.48271845
MP44	Δcbf11	fsh2	0.4714251
MP815	Δmga2	fsh2	0.43147123
MP836	Δmga2 Δcbf11	fsh2	0.48301057
MP44	Δcbf11	vht1	0.5817321
MP815	Δmga2	vht1	0.43655501
MP836	Δmga2 Δcbf11	vht1	0.42113225
MP44	Δcbf11	bio2	0.5771375
MP815	Δmga2	bio2	0.47634569
MP836	Δmga2 Δcbf11	bio2	0.45403198
MP44	Δcbf11	fas2	0.4698381
MP815	Δmga2	fas2	0.60716932
MP836	Δmga2 Δcbf11	fas2	0.61877718

### Sheet: Fig3B
Values used for plot (dotIntensity_per_cellVolume normalized to WT)
Strain	Genotype	Medium	run1	run2	run3	run4	run5	run6	AVG	SD	n
JB32	WT	YES	1	1	1				1	0	3
MP44	Δcbf11	YES	0.668041345	0.778658867	0.642397974				0.696366062	0.072411843	3
MP815	Δmga2	YES	0.509736931	0.459452869	0.558843952				0.509344584	0.049696703	3
MP836+MP839	Δmga2 Δcbf11	YES	0.528871382	0.525859154	0.585657655	0.459533782	0.491404888		0.518265372	0.047124192	5
JB32	WT	EMM	1	1	1				1	0	3
MP44	Δcbf11	EMM	0.834043523	0.920016156	1.034611191				0.929556957	0.100623643	3
MP815	Δmga2	EMM	0.644264543	0.706861122	0.800222224				0.717115963	0.078482934	3
MP836+MP839	Δmga2 Δcbf11	EMM	0.749261614	1.056766616	0.976400132	0.771513997	0.817841012	0.962396736	0.889030018	0.126146641	3
Values used for statistics (dotIntensity_per_cellVolume)
Strain	Genotype	Medium	run1	run2	run3	run4	run5	run6
JB32	WT	YES	56.82017	59.90894	57.48592
MP44	Δcbf11	YES	37.95822	46.64863	36.92884
MP815	Δmga2	YES	28.96334	27.52534	32.12566
MP836+MP839	Δmga2 Δcbf11	YES	30.05056	31.50367	33.66707	26.11079	29.43955
JB32	WT	EMM	94.31039	74.76087	65.9666
MP44	Δcbf11	EMM	78.65897	68.78121	68.24978
MP815	Δmga2	EMM	60.76084	52.84555	52.78794
MP836+MP839	Δmga2 Δcbf11	EMM	70.66315	79.00479	64.40979	72.76178	61.14251	63.48604

### Sheet: Fig3C
Values used for plot (dots_per_cellVolume normalized to WT)
Strain	Genotype	Medium	run1	run2	run3	run4	run5	run6	AVG	SD	n
JB32	WT	YES	1	1	1				1	0	3
MP44	Δcbf11	YES	0.630809168	0.743888771	0.680611582				0.685103174	0.05667345	3
MP815	Δmga2	YES	0.528854116	0.629347003	0.618654924				0.592285348	0.055192581	3
MP836+MP839	Δmga2 Δcbf11	YES	0.427815005	0.49779877	0.518775286	0.38387913	0.44522043		0.454697724	0.054294123	5
JB32	WT	EMM	1	1	1				1	0	3
MP44	Δcbf11	EMM	1.134940446	1.24291772	1.071878589				1.149912252	0.086496892	3
MP815	Δmga2	EMM	0.97533678	1.097013958	1.11938662				1.063912452	0.077520135	3
MP836+MP839	Δmga2 Δcbf11	EMM	1.008709148	1.097042381	1.140888362	1.088565641	1.221435055	1.239346643	1.132664538	0.087071806	3
Values used for statistics (dots_per_cellVolume)
Strain	Genotype	Medium	run1	run2	run3	run4	run5	run6
JB32	WT	YES	0.000886	0.000733	0.000671
MP44	Δcbf11	YES	0.000559	0.000545	0.000457
MP815	Δmga2	YES	0.000468	0.000461	0.000415
MP836+MP839	Δmga2 Δcbf11	YES	0.000379	0.000365	0.000348	0.00034	0.000326
JB32	WT	EMM	0.000604	0.000563	0.000556
MP44	Δcbf11	EMM	0.000685	0.0007	0.000596
MP815	Δmga2	EMM	0.000589	0.000618	0.000623
MP836+MP839	Δmga2 Δcbf11	EMM	0.000609	0.000618	0.000635	0.000657	0.000688	0.000689

### Sheet: FigS1
Values used for plot (doubling times in minutes normalized to WT)
Strain	Genotype	Medium	I	II	III	IV	V	VI	VII	VIII	IX	X	XI	XII	AVG	SD	n
JB32	WT	YES	1			1			1		1		1		1	0	5
MP44	Δcbf11	YES	1.675540432			1.77171374			1.768627451		1.692622951		2.064102564		1.794521428	0.156847422	5
MP815+MP816+MP817	Δmga2	YES	1.888846611	1.994995234	1.844238819	1.808106271	1.786892268	1.806235116	1.97254902		1.770491803		1.696581197		1.840992926	0.096414406	9
MP836+MP839	Δmga2 Δcbf11	YES							1.976470588	2.278431373	2.237704918	2.020491803	1.918803419	2.017094017	2.074832686	0.147164336	6
JB32	WT	EMM	1			1									1	0	2
MP44	Δcbf11	EMM	1.363636364			1.287878788									1.325757576	0.053568696	2
MP815+MP816+MP817	Δmga2	EMM	1.312121212	1.303030303	1.393939394	1.309090909	1.296969697	1.290909091							1.317676768	0.038158563	6
MP836+MP839	Δmga2 Δcbf11	EMM	1.378787879	1.372727273		1.366666667	1.363636364								1.370454545	0.00671926	4

### Sheet: FigS2
Values used for plot (relative expression normalized to WT)
Strain	Genotype	Gene	Value
MP44	Δcbf11	ptl2	0.8803642
MP815	Δmga2	ptl2	0.39635186
MP836	Δmga2 Δcbf11	ptl2	0.41823758
MP44	Δcbf11	fas1	0.6065429
MP815	Δmga2	fas1	0.65350336
MP836	Δmga2 Δcbf11	fas1	0.67036038
MP44	Δcbf11	ptl1	0.5150507
MP815	Δmga2	ptl1	0.48426653
MP836	Δmga2 Δcbf11	ptl1	0.57624274

### Sheet: FigS3
Values used for plot (doubling times in minutes normalized to WT)
Strain	Genotype	I	II	III	IV	V	VI	VII	VIII	IX	AVG	SD	n
JB32	WT	1				1				1	1	0	3
MP707	Cbf11-TAP	1.243478261								1.052138179	1.14780822	0.135297869	2
MP872	TAP-Mga2	1.130434783				0.987951807					1.059193295	0.100750678	2
MP44	Δcbf11	2.173913043				1.822222222					1.998067633	0.248682965	2
MP915+MP916+MP917+MP918	TAP-Mga2 Δcbf11	2.72173913	2.72173913	2.634782609	2.634782609	2.64516129	2.928571429	2.827586207	2.484848485		2.699901361	0.134839754	8
MP815	Δmga2	2.347826087				2.216216216					2.282021152	0.093062232	2
MP920+MP921+MP922	Cbf11-TAP Δmga2	2.286956522	2.12173913	1.808695652		2.05	1.906976744	2.342857143			2.086204199	0.208748259	6
